# The ancient evolution of far-red light photoacclimation in cyanobacteria

**DOI:** 10.1101/2024.05.15.594131

**Authors:** Laura A. Antonaru, Cecilia Rad-Menéndez, Susan Mbedi, Sarah Sparmann, Matthew Pope, Thomas Oliver, Shujie Wu, David Green, Muriel Gugger, Dennis J. Nürnberg

**Affiliations:** Department of Life Sciences, Imperial College London, London, UK; Institute for Experimental Physics, Freie Universität Berlin, Berlin, Germany; Culture Collection of Algae and Protozoa, Scottish Association for Marine Science, Oban, UK; Berlin Center for Genomics in Biodiversity Research, Berlin, Germany; Museum für Naturkunde, Leibniz Institute for Evolution and Biodiversity Science, Berlin, Germany; Leibniz Institute for Freshwater Research and Inland Fisheries, Berlin, Germany; Esox Biologics, London, UK; Department of Physics and Astronomy, Vrije Universiteit Amsterdam, Amsterdam, the Netherlands; Dahlem Centre of Plant Sciences, Freie Universität Berlin, Berlin, Germany; Institut Pasteur, Université Paris Cité, Collection of Cyanobacteria, Paris, France

**Keywords:** Cyanobacteria, oxygenic photosynthesis, photoacclimation, FaRLiP, chlorophyll f, microbialites, microbial mat, phylogeny, evolution

## Abstract

Cyanobacteria oxygenated the atmosphere of early Earth and continue to be key players in global carbon and nitrogen cycles. A phylogenetically diverse subset of extant cyanobacteria can perform photosynthesis with far-red light through a process called far-red light photoacclimation, or FaRLiP. This phenotype is enabled by a cluster of ∼20 genes, and involves the synthesis of red-shifted chlorophylls *f* and *d*, together with paralogues of the ubiquitous photosynthetic machinery used in visible light. The FaRLiP gene cluster is present in diverse, environmentally important cyanobacterial groups but its origin, evolutionary history, and connection to early biotic environments have remained unclear. This study takes advantage of the recent increase in (meta)genomic data to clarify this issue; sequence data mining, metagenomic assembly, and phylogenetic tree networks were used to recover more than 600 new FaRLiP gene sequences, corresponding to 52 new gene clusters. These data enable high-resolution phylogenetics and - by relying on multiple gene trees, together with gene arrangement conservation - support FaRLiP appearing early in cyanobacterial evolution. Sampling information shows that considerable FaRLiP diversity can be observed in microbialites to the present day, and the process may have been associated with microbial mats and stromatolite formation in the early Paleoproterozoic. The ancestral FaRLiP cluster was reconstructed, revealing a conserved intergenic regulatory sequence that has been maintained for billions of years. Taken together, our results indicate that oxygenic photosynthesis using far-red light may have played a significant role in Earth’s early history.
