## Supplemental Table S1 and S11 for "The ancient evolution of far-red light photoacclimation in cyanobacteria"

### Sheet: Table S1 - NCBI
Strain label	Gene	Accession number	Completeness	Source	Order	Category	Sampling environment
Calothrix parasitica NIES-267	apcE2	BAY85965.1	Complete	Genome	Nostocales	Other	Endophyte in Nemalion (Rhodophyceae seaweed), Oshoro Bay, Hokkaido, Japan
Calothrix sp. CSU_2_0	apcE2	NJR18301.1	Complete	Metagenome	Nostocales	Microbialite	Upper peritidal microbialites, Schoenmakerskop, South Africa
Calothrix sp. NIES-3974	apcE2	WP_096620787	Complete	Genome	Nostocales	Other	Stream sediment, Nakabusa Hot Spring, Azumino, Nagano, Japan
Calothrix sp. PCC 7507	apcE2	WP_015126587	Complete	Genome	Nostocales	Other	Sphagnum bog, near Kastanienbaum, Vierwaldstättersee, Switzerland
Calothrix sp. PCC 7716	apcE2	WP_224175047.1	Complete	Genome	Nostocales	Unknown	India
Calothrix sp. SM1_7_51	psaI2	NJL10110.1	Single gene	Metagenome	Nostocales	Microbialite	Middle peritidal microbialites, Schoenmakerskop, South Africa
Chlorogloeopsis fritschii C42_A2020_084	apcE2	MBF2007104.1	Partial	Metagenome	Nostocales	Microbial mat	Non-acidic microbial mat, Los Lagos, Cahuelmo Hot Spring, Chile
Chlorogloeopsis fritschii PCC 6912	apcE2	WP_016873423.1	Complete	Genome	Nostocales	Other	Soil, Allahabad, India
Chlorogloeopsis fritschii PCC 9212	apcE2	WP_016873423.1	Complete	Genome	Nostocales	Other	Water, thermal spring, Orense, Spain
Fischerella sp. FACHB-380	apcE2	WP_016868701.1	Complete	Genome	Nostocales	Other	Freshwater, China
Fischerella sp. isolate L.E.CL.63 k119_1015673	apcE2	NWF60078.1	Partial	Metagenome	Nostocales	Other	Hot spring, Liard River, Canada
Fischerella sp. JSC-11	apcE2	WP_009453699.1	Complete	Genome	Nostocales	Microbial mat	Iron-depositing mat, Chocolate Pots Hot Springs, Yellowstone, USA
Fischerella sp. NIES-3754	apcE2	WP_062246790.1	Complete	Genome	Nostocales	Other	Hot spring (Water), Suwa Shrine, Japan
Fischerella sp. NIES-4106	apcE2	BAZ71194.1	Near-complete	Genome	Nostocales	Other	Soil, Hagiu, Futtsu, Chiba, Japan
Fischerella sp. PCC 9605	apcE2	WP_026734727	Complete	Genome	Nostocales	Unknown	Unknown
Fischerella thermalis CCMEE 5319	apcE2	PMB18370.1	Partial	Genome	Nostocales	Other	Hot spring, Lake Amatitlan, Guatemala
Fischerella thermalis M48_A2018_028	apcE2	MBF2070717.1	Partial	Metagenome	Nostocales	Microbial mat	48° C phototrophic mat, Porcelana hot spring, Chile
Fischerella thermalis M58_A2018_009	apcE2	MBF1988139.1	Partial	Metagenome	Nostocales	Microbial mat	58° C phototrophic mat, Porcelana hot spring, Chile
Fischerella thermalis M66_A2018_004	apcE2	MBF2061444.1	Complete	Metagenome	Nostocales	Microbial mat	66° C phototrophic mat, Porcelana hot spring, Chile
Mastigocoleus testarum BC008	apcE2	WP_036265308.1	Complete	Genome	Nostocales	Other	Boring in Strombus gigas snail conch, intertidal, sandy beach, Cabo Rojo, Puerto Rico
Methylacidiphilales SM1_5_7 (mislabeled)	apcE2	NJL62414.1	Complete	Metagenome	Nostocales	Microbialite	Middle peritidal microbialites, Schoenmakerskop, South Africa
Nostoc sp. C052	psbA4	WP_179065306.1	Fragmented cluster	Genome	Nostocales	Other	Endosymbiont liverwort, Blasia pusilla
Nostoc sp. JL34	psbA4	MBN3885680.1	Partial	Metagenome	Nostocales	Other	Endosymbiont lichen, Peltigera evansiana, cliff, boreal forest
Nostoc sp. NMS9	psbA4	MBN3942458.1	Fragmented cluster	Metagenome	Nostocales	Other	Endosymbiont lichen, Peltigera phyllidiosa, tree, mixed forest
Richelia sp. RM1_1_1	apcE2	NJN07436.1	Complete	Metagenome	Nostocales	Microbialite	Middle peritidal microbialites, Cape Recife, South Africa
Richelia sp. RM2_1_2	apcE2	NJO57439.1	Complete	Metagenome	Nostocales	Microbialite	Middle peritidal microbialites, Cape Recife, South Africa
Richelia sp. SL_2_1	apcE2	NJO26766.1	Complete	Metagenome	Nostocales	Microbialite	Lower peritidal microbialites, Schoenmakerskop, South Africa
Richelia sp. SM1_7_0	apcE2	NJM17574.1	Complete	Metagenome	Nostocales	Microbialite	Middle peritidal microbialites, Schoenmakerskop, South Africa
Rivularia sp. IAM M-261	apcE2	WP_223972633.1	Complete	Genome	Nostocales	Unknown	Unknown
Rivularia sp. T60_A2020_040	apcE2	MBF2016180.1	Complete	Metagenome	Nostocales	Microbial mat	Microbial mat, El Tatio hot springs, Chile
Scytonematopsis contorta HA4267-MV1	apcE2	MBW4505218.1	Complete	Genome	Nostocales	Other	Mud from waterfall, Palolo Valley Trail, Honolulu, Hawaii, USA
Chroococcidiopsidales LEGE 13417	apcE2	MBE9016838.1	Partial	Genome	Chroococcidiopsidales	Other	‘Chlorella’ dietary supplement tablet, Portugal
Chroococcidiopsis cubana SAG 39.79	apcE2	WP_127022552.1	Complete	Metagenome	Chroococcidiopsidales	Other	Dry soil, Pinar de Rio, Cuba
Chroococcidiopsis sp. CCMEE 010	apcE2	OM156474.1	Fragmented cluster	Genome	Chroococcidiopsidales	Other	Chasmoendolith on granite, Negev Desert, Israel
Chroococcidiopsis sp. CCNUC1	apcE2	URD51451.1	Complete	Genome	Chroococcidiopsidales	Other	Soil, Wuhan, China
Chroococcidiopsis sp. FACHB-1243	apcE2	WP_192153929.1	Near-complete	Genome	Chroococcidiopsidales	Other	Freshwater, China
Chroococcidiopsis sp. SAG 2025	apcE2	WP_317105595.1	Complete	Metagenome	Chroococcidiopsidales	Other	Endolithic from a coral rock, Ewa Plain, Hawaii, USA
Chroococcidiopsis thermalis PCC 7203	apcE2	AFY86567.1	Complete	Genome	Chroococcidiopsidales	Other	Soil, near Greifswald, Germany
Scytonema millei VB511283 (actually Chroococcidiopsis)	psbH2	NHC36431.1	Single gene	Metagenome	Chroococcidiopsidales	Other	Stone monument, West Bengal, India
Gracilibacteria SU_1_2 (mislabeled)	apcE2	NJK48391.1	Complete	Metagenome	Chroococcales	Microbialite	Upper peritidal microbialites, Schoenmakerskop, South Africa
Hydrococcus rivularis NIES-593	apcE2	WP_073600233	Complete	Genome	Chroococcales	Other	Yukawa Hot Spring, Japan
Hydrococcus sp. C42_A2020_068	apcE2	MBF2022682.1	Complete	Metagenome	Chroococcales	Microbial mat	Non-acidic microbial mat, Los Lagos, Cahuelmo Hot Spring, Chile
Hydrococcus sp. CRU_1_1	apcE2	NJP18818.1	Complete	Metagenome	Chroococcales	Microbialite	Upper peritidal microbialites, Cape Recife, South Africa
Hydrococcus sp. CSU_1_8	apcE2	NJQ98908.1	Partial	Metagenome	Chroococcales	Microbialite	Upper peritidal microbialites, Schoenmakerskop, South Africa
Hydrococcus sp. RU_2_2	apcE2	NJM87016.1	Complete	Metagenome	Chroococcales	Microbialite	Upper peritidal microbialites, Cape Recife, South Africa
Hyella patelloides LEGE 07179	psaA2	WP_144873820.1	Partial	Genome	Chroococcales	Other	Patella sp. shell, intertidal zone of rocky beach, Moledo do Minho, Portugal
Pleurocapsa minor HA4230-MV1	apcE2	MBW4537233.1	Complete	Genome	Chroococcales	Other	Cement wall, Nuuanu Pali Lookout, Hawaii, USA
Pleurocapsa sp. CCALA 161	apcE2	WP_106235916.1	Near-complete	Genome	Chroococcales	Other	Lake, Vysoke Tatry, Slovakia
Pleurocapsa sp. CRU_1_2	apcE2	NJO96835.1	Complete	Metagenome	Chroococcales	Microbialite	Upper peritidal microbialites, Cape Recife, South Africa
Pleurocapsa sp. PCC 7327	apcE2	WP_015143544	Complete	Genome	Chroococcales	Other	Water, Hunter's Hot Spring, Oregon, USA
Pleurocapsa sp. SU_5_0	apcE2	NJK57233.1	Complete	Metagenome	Chroococcales	Microbialite	Upper peritidal microbialites, Schoenmakerskop, South Africa
Cyanobacteria CRU_2_1	apcE2	NJR61196.1	Complete	Metagenome	Oculatellales	Microbialite	Upper peritidal microbialites, Cape Recife, South Africa
Cyanobacteria RM1_2_2	apcE2	NJO78530.1	Partial	Metagenome	Oculatellales	Microbial mat	Middle peritidal microbialites, Cape Recife, South Africa
Cyanobacteria RU_5_0	apcE2	NJO40009.1	Complete	Metagenome	Oculatellales	Microbialite	Upper peritidal microbialites, Cape Recife, South Africa
Elainella sp. C42_A2020_010	apcE2	MBF2050151.1	Complete	Metagenome	Oculatellales	Microbial mat	Non-acidic microbial mat, Los Lagos, Cahuelmo Hot Spring, Chile
Leptolyngbya sp. 7M	psbH2	QYO64310.1	Fragmented cluster, Single gene	Genome	Oculatellales	Microbial mat	Microbial mat 40 - 54° C, thermal spring, Miravalles, Costa Rica
Leptolyngbya sp. IPPAS B-1204	apcE2	RNJ67180.1	Complete	Genome	Oculatellales	Other	Consortium, Tolbo Lake (alpine lake of glacial origin), Mongolia
Leptolyngbya sp. JSC-1	all	JMKF01000114.1	Complete	Genome	Oculatellales	Microbial mat	Floating mat, iron-rich thermal feature, La Duke Hot Spring near Yellowstone National Park, USA
Leptolyngbyaceae RM1_406_9	apcE2	NJO76437.1	Partial	Metagenome	Oculatellales	Microbialite	Middle peritidal microbialites, Cape Recife, South Africa
Leptolyngbyaceae RM2_2_4	apcE2	NJO48766.1	Partial	Metagenome	Oculatellales	Microbialite	Middle peritidal microbialites, Cape Recife, South Africa
Leptolyngbyaceae SM1_3_5	apcE2	NJL23068.1	Partial	Metagenome	Oculatellales	Microbialite	Middle peritidal microbialites, Schoenmakerskop, South Africa
Leptolyngbyaceae SM1_4_3	apcE2	NJL39709.1	Complete	Metagenome	Oculatellales	Microbialite	Middle peritidal microbialites, Schoenmakerskop, South Africa
Synechococcales C42_A2020_086	apcE2	MBF2072647.1	Complete	Metagenome	Oculatellales	Microbial mat	Non-acidic microbial mat, Los Lagos, Cahuelmo Hot Spring, Chile
Synechococcales M58_A2018_015	apcE2	MBF2000039.1	Near-complete	Metagenome	Oculatellales	Microbial mat	58° C phototrophic mat, Porcelana hot spring, Chile
Aphanocapsa sp. GSE-SYN-MK-11-07L	apcE2	MBW4551289.1	Partial	Metagenome	Leptolyngbyales	Microbial mat	Algae metagenome, wet rock wall, Utah, USA
Kovacikia minuta CCNUW1	apcE2	WP_224340419.1	Complete	Genome	Leptolyngbyales	Other	Freshwater lake, Wuhan, China
Leptolyngbyaceae CSU_1_3	apcE2	NJR49102.1	Complete	Metagenome	Leptolyngbyales	Microbialite	Upper peritidal microbialites, Schoenmakerskop, South Africa
Leptolyngbyaceae cyanobacterium HOT.MB2.61	apcE2	MCL6434184.1	Partial	Metagenome	Leptolyngbyales	Other	Lake lse Hot Spring, Terrace, Canada
Leptolyngbyaceae JSC-12	apcE2	EKQ66842	Complete	Genome	Leptolyngbyales	Microbial mat	Phototrophic mat on iron deposits in Chocolate Pots Hot Springs, Yellowstone National Park, USA
Leptolyngbyaceae RU_5_1	apcE2	NJP09552.1	Complete	Metagenome	Leptolyngbyales	Microbialite	Upper peritidal microbialites, Cape Recife, South Africa
Leptothermofonsia sichuanensis PKUAC-SCTE412	apcE2	WP_223046613.1	Complete	Genome	Leptolyngbyales	Other	Water, Ganzi prefecture, China
Pantanalinema sp. GBBB05	psaA2	MBL1178441.1	Partial	Genome	Leptolyngbyales	Other	Freshwater, Carolina, Maranhao, Brazil
Halomicronema hongdechloris C2206	apcE2	WP_080806386	Complete	Genome	Nodosilineales	Microbialite	Stromatolites, Hamelin Pool, Shark Bay, Australia
Leptolyngbya cf. ectocarpi LEGE 11479	apcE2	WP_193993742.1	Partial	Genome	Nodosilineales	Other	Epilithic, subtidal, ‘Plo Negro’ diving spot, Portugal
Leptolyngbya sp. DLM2.Bin27	apcE2	TVQ11176.1	Partial	Metagenome	Nodosilineales	Other	Alkaline lake, Cariboo Plateau, Canada
Leptolyngbya sp. LCM1.Bin17	apcE2	TVP64698.1	Complete	Metagenome	Nodosilineales	Other	Last Chance saline soda lake, Canada
Leptolyngbya sp. SIO1E4	apcE2	MBE7379958.1	Complete	Metagenome	Nodosilineales	Other	Marine benthic turfs, American Samoa
Nodosilinea sp. LEGE 07088	apcE2	WP_193966854.1	Partial	Genome	Nodosilineales	Other	Benthic, mesotidal zone, Douro estuary, Porto, Portugal
Nodosilinea sp. P-1105	apcE2	WP_169614317	Near-complete	Genome	Nodosilineales	Other	Cock Soda lake, Severka village, Klyuchevskoi district, Russia
Phormidesmis sp. LEGE 11477	apcE2	WP_193856794.1	Complete	Genome	Nodosilineales	Other	Epilithic, subtidal, Portugal
Phormidesmis sp. RL_2_1	apcE2	NJM97203.1	Partial	Metagenome	Nodosilineales	Microbialite	Lower peritidal microbialites, Cape Recife, South Africa
Romeria gracilis LEGE 07310	apcE2	WP_193909291	Complete	Genome	Nodosilineales	Other	Benthic, mesotidal, Minho estuary, Caminha, Portugal
Synechococcus sp. PCC 7335	apcE2	WP_006455341	Complete	Genome	Nodosilineales	Other	Snail shell, intertidal zone, Puerto Penasco, Mexico

### Sheet: Table S11 - Motifs
Strain / Gene	Order	chlF	psbA3	psa	rfpD	apc	psbO	other
Fischerella major NIES-592	Nostocales										Legend
Fischerella sp. NIES-4106	Nostocales											motif present in front of gene
Mastigocladus laminosus SAG 4.84	Nostocales											motif absent, but gene is not at the start of operon
Fischerella sp. PCC 9605	Nostocales											motif and gene absent
Chlorogloeopsis fritschii PCC 6912	Nostocales											motif absent when the gene is at the start of the operon
Fischerella sp. CCAP1427/2	Nostocales											missing sequence data
Calothrix sp. PCC 7507	Nostocales
Nostoc sp. C052	Nostocales
Calothrix sp. CSU_2_0	Nostocales
Calothrix sp. NIES-3974	Nostocales
Calothrix sp. PCC 7716	Nostocales
Rivularia sp. IAM M-261	Nostocales
Scytonematopsis contorta HA4267-MV1	Nostocales							psaF/J
Rivularia sp. T60 A2020 040	Nostocales
Rivularia sp. PCC 7111	Nostocales
Alchichica S5C253_1 (k119 241452)	Nostocales							psbB
Calothrix parasitica NIES-267	Nostocales
Pacific S3C3015 (k141_1749150)	Nostocales	x2
Mastigocoleus testarum BC008	Nostocales
Chroococcidiopsis thermalis PCC 7203	Chroococcidiopsidales
Chroococcidiopsis sp. FACHB-1243 (JACJQX010000003.1)	Chroococcidiopsidales
Atacama (at k119_21762)	Chroococcidiopsidales
Leptolyngbya sp. PCC 9708	Coleofasciculales
Pleurocapsa sp. SU_5_0	Chroococcales
Pleurocapsa sp. CCALA 161	Chroococcales
Xenococcus sp. PCC 7307	Chroococcales
Stanieria sp. PCC 7304	Chroococcales	(short)
Pleurocapsa sp. PCC 7516	Chroococcales
Pleurocapsa minor HA4230-MV1	Chroococcales
Alchichica S4C427_1 (mexn_k117_90214)	Chroococcales
Sidmouth Porhyra (Ga0115030, Ga0115029)	Chroococcales
Alchichica S5C693 (mexn_k117_2700363)	Chroococcales
Hydrococcus sp. CRU_1_1	Chroococcales
Gloeocapsa sp. PCC 10905	Chroococcales
Pleurocapsa sp. PCC 7327	Chroococcales
Hydrococcus rivularis NIES-593	Chroococcales
Leptolyngbya sp. IPPAS B-1204	Oculatellales
Leptolyngbya JSC-1	Oculatellales
Synechococcales C42 A2020 086	Oculatellales
Cyanobacteria bacterium RU_5_0	Oculatellales
Alchichica (mexn_k117_3288470)	Oculatellales
Altericista sp. PCC 9706	Oculatellales
Clifton S1C502_1 (cl k119_172996)	Oculatellales
CL1 isolate	Oculatellales
WS17 isolate	Oculatellales
Leptolyngbyaceae cyanobacterium SM1_4_3	Oculatellales
Balambano2 (Ga0224723_100019429)	Oculatellales
Leptodesmis sichuanensis PKUAC-SCTE412	Leptolyngbyales
Kovacikia minuta CCNUW1	Leptolyngbyales
Balambano1 (Ga0224723_100008721)	Leptolyngbyales
Oscillatoriales cyanobacterium JSC-12	Leptolyngbyales	(short)
Leptolyngbyaceae cyanobacterium RU_5_1	Leptolyngbyales							hyp
Leptolyngbyaceae cyanobacterium CSU_1_3	Leptolyngbyales
Nodosilinea sp. P-1105	Nodosilineales
Leptolyngbya sp. LCM1.Bin17	Nodosilineales
Alchichica S5C436_1 (mexn k117_1597808)	Nodosilineales
Balambano 3300021517 (Ga0224723_1000281)	Nodosilineales
Alchichica S1C152 (mexw k117_719274)	Nodosilineales
Hot Lake (3300005957_2)	Nodosilineales							hyp
Halomicronema hongdechloris C2206	Nodosilineales							hyp
CL0 isolate	Nodosilineales							hyp
Shark Bay S12C491_1	Nodosilineales
Leptolyngbya sp. SIO1E4	Nodosilineales
Pacific S1C2598 (k141 132984)	Nodosilineales
Pacific S1C3486 (k141 796300)	Nodosilineales
Pacific S9C1517	Nodosilineales
Pacific S6C1340_1 (pac14 k141 2315234)	Nodosilineales
cf Phormidesmis sp. LEGE11477	Nodosilineales
Synechococcus sp. PCC 7335	Nodosilineales
Pacific S7C3790 (pac11 k141 1105351)	Nodosilineales							apcB
Pacific S2C4536 (pac2 k141 1714156)	Nodosilineales
Phormidesmis sp. CCAP1446/5	Nodosilineales
Romeria aff. gracilis LEGE 07310	Nodosilineales
